# A glyphosate-based herbicide selects for genetic changes while retaining within-species diversity in a freshwater bacterioplankton community

**DOI:** 10.1101/2024.09.17.613573

**Authors:** Emma Derrick, Naíla Barbosa da Costa, Rowan D. H. Barrett, B. Jesse Shapiro

## Abstract

Bacterial populations evolve rapidly in the lab when faced with experimentally-applied selective pressures. Yet how bacteria evolve in nature, in more complex multi-species communities, is both challenging to study and essential to our understanding of ecosystem responses to rapid anthropogenic change. It has been theorized that selection purges within-species diversity in genome-wide selective sweeps, but the prevalence of such sweeps in response to known selective pressures in nature remains unclear. To track bacterial evolution in a semi-natural context, we applied Roundup, a glyphosate-based herbicide (GBH) as a selective pressure to 1000 L ponds containing bacterioplankton communities from a pristine lake. Using metagenomic analyses, we found that GBH treatment substantially affected community diversity, reducing species richness twofold, but did not consistently purge within-species genetic diversity over the four weeks of the experiment. We identified several functional categories of genes targeted by GBH selection across 11 different species of bacteria. There was no evidence for selection on the enzyme targeted by glyphosate, which interferes with amino acid synthesis; however genes involved more broadly in amino acid transport and metabolism were more likely to experience changes in allele frequency, particularly in inferred GBH-sensitive species. Together, these results show how environmental change can rapidly affect bacterial community structure while leaving within-species diversity largely intact. Even without evident genome-wide selective sweeps, we identify consistent genetic targets of selection, pointing to alternative mechanisms of GBH resistance in nature, and suggesting a role for soft or gene-specific selective sweeps in adaptation.
