## Supplementary Table S1 for "A glyphosate-based herbicide selects for genetic changes while retaining within-species diversity in a freshwater bacterioplankton community"

### Sheet: Supplementary Table 1
MAG ID	Species	Pond name	MAG coverage	MAG breadth	MAG length	SNV_Mbp	SNS_Mbp
I4_MAG_00006	Burkholderiaceae 1	Control B at T2	3.96495	0.959075	2896744	170.536	11.3921
I4_MAG_00006	Burkholderiaceae 1	Control E at T2	3.96943	0.952078	2896744	880.299	18.6416
I4_MAG_00006	Burkholderiaceae 1	GBH A at T2	3.96594	0.931129	2896744	122.551	813.327
I4_MAG_00006	Burkholderiaceae 1	GBH D at T2	3.96628	0.932881	2896744	1019.77	177.095
I4_MAG_00065	Roseomonas_A	Control B at T2	5.99314	0.959462	4225190	2427.58	123.308
I4_MAG_00065	Roseomonas_A	Control E at T2	5.99744	0.941794	4225190	2773.37	211.825
I4_MAG_00065	Roseomonas_A	Control A at T2	5.99087	0.943479	4225190	7772.9	187.921
I4_MAG_00065	Roseomonas_A	Control C at T2	5.99435	0.950761	4225190	3978.28	186.027
I4_MAG_00065	Roseomonas_A	Control D at T2	5.99295	0.957991	4225190	3620.19	173.247
I4_MAG_00065	Roseomonas_A	GBH B at T2	5.98795	0.92322	4225190	2806.97	254.426
L2_MAG_00052	Erythrobacter	Control B at T2	4.49506	0.943021	2459368	1837.46	398.07
L2_MAG_00052	Erythrobacter	Control E at T2	4.50341	0.92415	2459368	3185.37	1348.72
L2_MAG_00052	Erythrobacter	Control A at T2	4.51317	0.939232	2459368	1623.59	439.95
L2_MAG_00052	Erythrobacter	GBH A at T2	4.50737	0.96327	2459368	2982.47	106.531
L2_MAG_00052	Erythrobacter	Control D at T2	4.51517	0.944425	2459368	2850.33	245.592
L3_MAG_00058	Prosthecobacter	Control C at T2	5.73368	0.817606	4051276	598.577	8.63925
L3_MAG_00058	Prosthecobacter	Control D at T2	5.73145	0.807968	4051276	458.868	69.6077
L3_MAG_00058	Prosthecobacter	GBH C at T2	5.73178	0.79723	4051276	827.147	131.07
L3_MAG_00058	Prosthecobacter	GBH D at T2	5.71471	0.777756	4051276	334.216	1481.26
L4_MAG_00099	Bosea sp001713455	GBH A at T2	4.37497	0.926419	1949550	9821.24	1206.43
L4_MAG_00099	Bosea sp001713455	Control D at T2	4.3964	0.96392	1949550	8706.11	253.392
L4_MAG_00099	Bosea sp001713455	GBH B at T2	4.39635	0.926827	1949550	10859.9	934.575
L4_MAG_00099	Bosea sp001713455	GBH C at T2	4.3918	0.923393	1949550	9855.61	1218.74
L4_MAG_00099	Bosea sp001713455	GBH D at T2	4.40527	0.919829	1949550	10720.4	1137.19
L7_MAG_00020	Sphingorhabdus_B	Control A at T1	4.0002	0.846661	2641136	402.1	79.8899
L7_MAG_00020	Sphingorhabdus_B	Control A at T2	4.6297	0.847981	2641136	1582.27	137.441
L7_MAG_00020	Sphingorhabdus_B	GBH A at T1	4.02	0.847401	2641136	514.551	65.8807
L7_MAG_00020	Sphingorhabdus_B	GBH A at T2	4.6264	0.505089	2641136	2968.04	5205.71
L7_MAG_00020	Sphingorhabdus_B	Control C at T1	4.02987	0.844988	2641136	617.537	69.2884
L7_MAG_00020	Sphingorhabdus_B	Control C at T2	4.61355	0.860757	2641136	702.349	89.3555
L7_MAG_00020	Sphingorhabdus_B	Control D at T1	4.03213	0.846759	2641136	1177.9	72.3174
L7_MAG_00020	Sphingorhabdus_B	Control D at T2	4.6067	0.86017	2641136	1198.35	75.3464
L7_MAG_00020	Sphingorhabdus_B	GBH C at T1	4.04667	0.856798	2641136	542.57	13.6305
L7_MAG_00028	Burkholderiaceae 2	Control E at T2	7.16415	0.987669	3108327	387.99	60.8044
L7_MAG_00028	Burkholderiaceae 2	GBH A at T2	7.18789	0.985311	3108327	1498.23	40.5363
L7_MAG_00028	Burkholderiaceae 2	GBH B at T2	7.19004	0.987573	3108327	1541.34	50.8312
L7_MAG_00028	Burkholderiaceae 2	GBH C at T2	7.19239	0.990013	3108327	309.813	26.059
L7_MAG_00043	Luteolibacter	Control D at T2	5.62074	0.968059	3841000	133.299	93.4652
L7_MAG_00043	Luteolibacter	GBH B at T2	5.64335	0.973023	3841000	121.583	71.8563
L7_MAG_00043	Luteolibacter	GBH C at T2	5.62189	0.987953	3841000	228.066	3.90523
L8_MAG_00011	Verrucomicrobiae	Control E at T2	17.1807	0.940216	2614498	21437.8	56.9899
L8_MAG_00011	Verrucomicrobiae	GBH A at T2	17.2008	0.933366	2614498	11410.2	7.26717
L8_MAG_00011	Verrucomicrobiae	GBH D at T2	17.1625	0.946062	2614498	373.303	3.44234
L8_MAG_00019	Flavobacteriales 1	Control E at T2	9.74115	0.984177	2963225	9092.12	151.187
L8_MAG_00019	Flavobacteriales 1	GBH A at T2	9.73246	0.984785	2963225	8543.39	158.274
L8_MAG_00019	Flavobacteriales 1	GBH B at T2	9.74247	0.983214	2963225	7984.88	940.867
L8_MAG_00019	Flavobacteriales 1	GBH D at T2	9.72573	0.998502	2963225	7352.46	13.4988
L8_MAG_00042	Flavobacteriales 2	Control E at T2	4.78075	0.974172	2707855	145.133	33.6059
L8_MAG_00042	Flavobacteriales 2	Control A at T2	4.77903	0.973564	2707855	146.241	33.9752
L8_MAG_00042	Flavobacteriales 2	Control C at T2	4.7492	0.976457	2707855	94.9091	28.8051
L8_MAG_00042	Flavobacteriales 2	Control D at T2	4.75773	0.976272	2707855	83.8302	32.1288
L8_MAG_00042	Flavobacteriales 2	GBH D at T2	4.77939	0.985446	2707855	152.889	2.21578
