## Supplementary Table S4 for "A glyphosate-based herbicide selects for genetic changes while retaining within-species diversity in a freshwater bacterioplankton community"

### Sheet: parallel_decrease_genes_cog
MAG ID	Species	Gene	COG_ID	Gene name	Description
I4_MAG_00006	Burkholderiaceae 1	I4_MAG_00006_000000000004_24	COG3012	-	Uncharacterised protein family (UPF0149)
I4_MAG_00006	Burkholderiaceae 1	I4_MAG_00006_000000000054_3	COG0248	ppx	PFAM Ppx GppA phosphatase
I4_MAG_00065	Roseomonas_A	I4_MAG_00065_000000000022_50	COG1593	-	COG1593 TRAP-type C4-dicarboxylate transport system, large permease component
I4_MAG_00065	Roseomonas_A	I4_MAG_00065_000000000180_1	COG0436	-	Aminotransferase
L3_MAG_00058	Prosthecobacter	L3_MAG_00058_000000000024_4	COG2865	-	Putative DNA-binding domain
L3_MAG_00058	Prosthecobacter	L3_MAG_00058_000000000049_10	NA	NA	NA
L3_MAG_00058	Prosthecobacter	L3_MAG_00058_000000000059_46	NA	NA	NA
L3_MAG_00058	Prosthecobacter	L3_MAG_00058_000000000097_10	COG4692	-	Repeat domain in Vibrio, Colwellia, Bradyrhizobium and Shewanella
L3_MAG_00058	Prosthecobacter	L3_MAG_00058_000000000232_1	COG1413	-	HEAT repeats
L3_MAG_00058	Prosthecobacter	L3_MAG_00058_000000000233_5	NA	NA	NA
L3_MAG_00058	Prosthecobacter	L3_MAG_00058_000000000252_8	COG2382	-	Putative esterase
L3_MAG_00058	Prosthecobacter	L3_MAG_00058_000000000258_9	NA	NA	NA
L3_MAG_00058	Prosthecobacter	L3_MAG_00058_000000000278_6	COG0524	-	pfkB family carbohydrate kinase
L3_MAG_00058	Prosthecobacter	L3_MAG_00058_000000000279_7	COG3866	-	pectate lyase K01728
L4_MAG_00099	Bosea sp001713455	L4_MAG_00099_000000000054_1	COG0802	MA20_24090	Threonylcarbamoyl adenosine biosynthesis protein TsaE
L4_MAG_00099	Bosea sp001713455	L4_MAG_00099_000000000086_3	NA	NA	NA
L4_MAG_00099	Bosea sp001713455	L4_MAG_00099_000000000097_4	NA	NA	NA
L4_MAG_00099	Bosea sp001713455	L4_MAG_00099_000000000159_4	COG0131	hisB	imidazoleglycerol-phosphate dehydratase
L4_MAG_00099	Bosea sp001713455	L4_MAG_00099_000000000223_7	COG0748	MA20_19930	PFAM pyridoxamine 5'-phosphate oxidase-related FMN-binding
L4_MAG_00099	Bosea sp001713455	L4_MAG_00099_000000000231_3	COG1802	-	FCD
L4_MAG_00099	Bosea sp001713455	L4_MAG_00099_000000000250_4	COG0534	matE	MatE
L4_MAG_00099	Bosea sp001713455	L4_MAG_00099_000000000364_3	COG2905	-	Domain in cystathionine beta-synthase and other proteins.
L7_MAG_00020	Sphingorhabdus_B	L7_MAG_00020_000000000062_5	COG1704	-	LemA family
L7_MAG_00028	Burkholderiaceae 2	L7_MAG_00028_000000000003_2	COG3332	-	Transport and Golgi organisation 2
L7_MAG_00028	Burkholderiaceae 2	L7_MAG_00028_000000000003_40	COG5430	-	Spore Coat Protein U domain
L7_MAG_00028	Burkholderiaceae 2	L7_MAG_00028_000000000006_23	COG0492	-	Pyridine nucleotide-disulphide oxidoreductase
L7_MAG_00028	Burkholderiaceae 2	L7_MAG_00028_000000000007_15	COG0287	tyrA	Prephenate dehydrogenase
L7_MAG_00028	Burkholderiaceae 2	L7_MAG_00028_000000000008_51	COG0603	queC	Catalyzes the ATP-dependent conversion of 7-carboxy-7- deazaguanine (CDG) to 7-cyano-7-deazaguanine (preQ(0))
L7_MAG_00028	Burkholderiaceae 2	L7_MAG_00028_000000000008_58	COG2211	-	MFS/sugar transport protein
L7_MAG_00028	Burkholderiaceae 2	L7_MAG_00028_000000000008_84	COG1999	senC	Involved in biogenesis of respiratory and photosynthetic systems
L7_MAG_00028	Burkholderiaceae 2	L7_MAG_00028_000000000009_54	NA	NA	NA
L7_MAG_00028	Burkholderiaceae 2	L7_MAG_00028_000000000010_26	NA	NA	NA
L7_MAG_00028	Burkholderiaceae 2	L7_MAG_00028_000000000010_50	COG1734	-	PFAM zinc finger, DksA TraR C4-type
L7_MAG_00028	Burkholderiaceae 2	L7_MAG_00028_000000000011_4	COG1226	-	Belongs to the monovalent cation proton antiporter 2 (CPA2) transporter (TC 2.A.37) family
L7_MAG_00028	Burkholderiaceae 2	L7_MAG_00028_000000000014_38	COG1846	-	Transcriptional regulator
L7_MAG_00028	Burkholderiaceae 2	L7_MAG_00028_000000000015_3	COG0583	-	Bacterial regulatory helix-turn-helix protein, lysR family
L7_MAG_00028	Burkholderiaceae 2	L7_MAG_00028_000000000016_2	COG2938	-	Flavinator of succinate dehydrogenase
L7_MAG_00028	Burkholderiaceae 2	L7_MAG_00028_000000000016_25	COG1538	-	Outer membrane efflux protein
L7_MAG_00028	Burkholderiaceae 2	L7_MAG_00028_000000000017_3	COG2982	asmA	Protein involved in outer membrane biogenesis
L7_MAG_00028	Burkholderiaceae 2	L7_MAG_00028_000000000018_12	COG1186	prfB	Peptide chain release factor 2 directs the termination of translation in response to the peptide chain termination codons UGA and UAA
L7_MAG_00028	Burkholderiaceae 2	L7_MAG_00028_000000000018_43	COG1012	sad	Aldehyde dehydrogenase
L7_MAG_00028	Burkholderiaceae 2	L7_MAG_00028_000000000019_12	COG2331	-	Regulatory protein, FmdB family
L7_MAG_00028	Burkholderiaceae 2	L7_MAG_00028_000000000019_28	COG0769	murE	Catalyzes the addition of meso-diaminopimelic acid to the nucleotide precursor UDP-N-acetylmuramoyl-L-alanyl-D-glutamate (UMAG) in the biosynthesis of bacterial cell-wall peptidoglycan
L7_MAG_00028	Burkholderiaceae 2	L7_MAG_00028_000000000020_20	NA	NA	NA
L7_MAG_00028	Burkholderiaceae 2	L7_MAG_00028_000000000020_26	COG0241	-	D,D-heptose 1,7-bisphosphate phosphatase
L7_MAG_00028	Burkholderiaceae 2	L7_MAG_00028_000000000021_101	COG0450	ahpC	C-terminal domain of 1-Cys peroxiredoxin
L7_MAG_00028	Burkholderiaceae 2	L7_MAG_00028_000000000021_104	COG2225	glcB	Involved in the glycolate utilization. Catalyzes the condensation and subsequent hydrolysis of acetyl-coenzyme A (acetyl-CoA) and glyoxylate to form malate and CoA
L7_MAG_00028	Burkholderiaceae 2	L7_MAG_00028_000000000021_105	COG1011	dhlB	Haloacid dehalogenase-like hydrolase
L7_MAG_00028	Burkholderiaceae 2	L7_MAG_00028_000000000021_123	COG0531	eat	amino acid
L7_MAG_00028	Burkholderiaceae 2	L7_MAG_00028_000000000021_124	COG2263	-	Ribosomal protein L11 methyltransferase (PrmA)
L7_MAG_00028	Burkholderiaceae 2	L7_MAG_00028_000000000021_135	COG0252	ansA	Asparaginase, N-terminal
L7_MAG_00028	Burkholderiaceae 2	L7_MAG_00028_000000000021_138	COG0111	serA	D-isomer specific 2-hydroxyacid dehydrogenase
L7_MAG_00028	Burkholderiaceae 2	L7_MAG_00028_000000000021_44	COG2893	manX	PTS system fructose IIA component
L7_MAG_00028	Burkholderiaceae 2	L7_MAG_00028_000000000021_87	COG3652	-	Domain of unknown function (DUF4142)
L7_MAG_00028	Burkholderiaceae 2	L7_MAG_00028_000000000021_88	COG2940	-	SET (Su(var)3-9, Enhancer-of-zeste, Trithorax) domain
L7_MAG_00028	Burkholderiaceae 2	L7_MAG_00028_000000000021_93	COG0666	-	PFAM Ankyrin repeats (3 copies)
L7_MAG_00028	Burkholderiaceae 2	L7_MAG_00028_000000000021_99	COG0628	-	Pfam:UPF0118
L7_MAG_00028	Burkholderiaceae 2	L7_MAG_00028_000000000022_58	COG0609	btuC	Belongs to the binding-protein-dependent transport system permease family. FecCD subfamily
L7_MAG_00028	Burkholderiaceae 2	L7_MAG_00028_000000000026_103	COG0316	ISA2	protein maturation by iron-sulfur cluster transfer
L7_MAG_00028	Burkholderiaceae 2	L7_MAG_00028_000000000026_104	COG1664	ccmA	Integral membrane protein CcmA involved in cell shape determination
L7_MAG_00028	Burkholderiaceae 2	L7_MAG_00028_000000000026_112	NA	NA	NA
L7_MAG_00028	Burkholderiaceae 2	L7_MAG_00028_000000000026_118	COG0243	-	Belongs to the prokaryotic molybdopterin-containing oxidoreductase family
L7_MAG_00028	Burkholderiaceae 2	L7_MAG_00028_000000000026_22	COG2906	bfd	PFAM BFD domain protein 2Fe-2S -binding domain protein
L7_MAG_00028	Burkholderiaceae 2	L7_MAG_00028_000000000026_23	COG0810	-	Gram-negative bacterial TonB protein C-terminal
L7_MAG_00028	Burkholderiaceae 2	L7_MAG_00028_000000000026_24	COG0811	exbB2	Biopolymer transport
L7_MAG_00028	Burkholderiaceae 2	L7_MAG_00028_000000000026_55	COG0386	-	Belongs to the glutathione peroxidase family
L7_MAG_00028	Burkholderiaceae 2	L7_MAG_00028_000000000026_72	COG0258	polA	In addition to polymerase activity, this DNA polymerase exhibits 5'-3' exonuclease activity
L7_MAG_00028	Burkholderiaceae 2	L7_MAG_00028_000000000026_75	COG2334	thrB	Belongs to the pseudomonas-type ThrB family
L7_MAG_00028	Burkholderiaceae 2	L7_MAG_00028_000000000027_3	COG2207	-	helix_turn_helix, arabinose operon control protein
L7_MAG_00028	Burkholderiaceae 2	L7_MAG_00028_000000000032_11	COG2030	-	Acyl dehydratase
L7_MAG_00028	Burkholderiaceae 2	L7_MAG_00028_000000000032_21	COG0591	MA20_19630	histidine kinase A domain protein
L7_MAG_00028	Burkholderiaceae 2	L7_MAG_00028_000000000032_26	COG3518	-	Gene 25-like lysozyme
L7_MAG_00028	Burkholderiaceae 2	L7_MAG_00028_000000000036_18	COG0105	ndk	Major role in the synthesis of nucleoside triphosphates other than ATP. The ATP gamma phosphate is transferred to the NDP beta phosphate via a ping-pong mechanism, using a phosphorylated active-site intermediate
L7_MAG_00028	Burkholderiaceae 2	L7_MAG_00028_000000000036_19	COG0820	rlmN	Specifically methylates position 2 of adenine 2503 in 23S rRNA and position 2 of adenine 37 in tRNAs
L7_MAG_00028	Burkholderiaceae 2	L7_MAG_00028_000000000036_35	NA	NA	NA
L7_MAG_00028	Burkholderiaceae 2	L7_MAG_00028_000000000036_47	COG0329	dapA	Catalyzes the condensation of (S)-aspartate-beta- semialdehyde (S)-ASA and pyruvate to 4-hydroxy- tetrahydrodipicolinate (HTPA)
L7_MAG_00028	Burkholderiaceae 2	L7_MAG_00028_000000000036_97	NA	NA	NA
L7_MAG_00028	Burkholderiaceae 2	L7_MAG_00028_000000000036_98	NA	NA	NA
L7_MAG_00028	Burkholderiaceae 2	L7_MAG_00028_000000000037_18	COG0455	fleN	Belongs to the ParA family
L7_MAG_00028	Burkholderiaceae 2	L7_MAG_00028_000000000037_45	COG4226	-	HicB family
L7_MAG_00028	Burkholderiaceae 2	L7_MAG_00028_000000000038_17	NA	NA	NA
L7_MAG_00028	Burkholderiaceae 2	L7_MAG_00028_000000000038_5	COG0464	-	AAA domain (dynein-related subfamily)
L7_MAG_00028	Burkholderiaceae 2	L7_MAG_00028_000000000042_32	COG2143	-	Thioredoxin-like domain
L7_MAG_00028	Burkholderiaceae 2	L7_MAG_00028_000000000043_10	NA	NA	NA
L7_MAG_00028	Burkholderiaceae 2	L7_MAG_00028_000000000043_28	COG1305	-	Transglutaminase/protease-like homologues
L7_MAG_00028	Burkholderiaceae 2	L7_MAG_00028_000000000044_52	COG3638	phnC	Part of the ABC transporter complex PhnCDE involved in phosphonates import. Responsible for energy coupling to the transport system
L7_MAG_00028	Burkholderiaceae 2	L7_MAG_00028_000000000044_60	COG0526	-	Thioredoxin
L7_MAG_00028	Burkholderiaceae 2	L7_MAG_00028_000000000046_6	NA	NA	NA
L7_MAG_00028	Burkholderiaceae 2	L7_MAG_00028_000000000049_10	COG1600	queG	Catalyzes the conversion of epoxyqueuosine (oQ) to queuosine (Q), which is a hypermodified base found in the wobble positions of tRNA(Asp), tRNA(Asn), tRNA(His) and tRNA(Tyr)
L7_MAG_00028	Burkholderiaceae 2	L7_MAG_00028_000000000049_5	COG4974	xerD	Phage integrase, N-terminal SAM-like domain
L7_MAG_00028	Burkholderiaceae 2	L7_MAG_00028_000000000051_4	COG1414	yiaJ	helix_turn_helix isocitrate lyase regulation
L7_MAG_00028	Burkholderiaceae 2	L7_MAG_00028_000000000052_119	NA	NA	NA
L7_MAG_00028	Burkholderiaceae 2	L7_MAG_00028_000000000054_8	COG0477	-	Major Facilitator Superfamily
L7_MAG_00028	Burkholderiaceae 2	L7_MAG_00028_000000000056_4	COG4188	-	Platelet-activating factor acetylhydrolase plasma intracellular isoform II
L7_MAG_00028	Burkholderiaceae 2	L7_MAG_00028_000000000057_42	COG1536	fliG	flagellar motor switch protein
L7_MAG_00028	Burkholderiaceae 2	L7_MAG_00028_000000000057_5	COG1815	flgB	Structural component of flagellum, the bacterial motility apparatus. Part of the rod structure of flagellar basal body
L7_MAG_00028	Burkholderiaceae 2	L7_MAG_00028_000000000062_32	COG0649	nuoD	NDH-1 shuttles electrons from NADH, via FMN and iron- sulfur (Fe-S) centers, to quinones in the respiratory chain. The immediate electron acceptor for the enzyme in this species is believed to be ubiquinone. Couples the redox reaction to proton translocation (for every two electrons transferred, four hydrogen ions are translocated across the cytoplasmic membrane), and thus conserves the redox ene…
L7_MAG_00028	Burkholderiaceae 2	L7_MAG_00028_000000000062_33	COG1905	nuoE	Thioredoxin-like [2Fe-2S] ferredoxin
L7_MAG_00028	Burkholderiaceae 2	L7_MAG_00028_000000000062_66	COG3073	rseA	anti sigma-E protein RseA, N-terminal
L7_MAG_00028	Burkholderiaceae 2	L7_MAG_00028_000000000063_18	COG4965	tadB1	Type II secretion system
L7_MAG_00028	Burkholderiaceae 2	L7_MAG_00028_000000000063_23	COG0188	parC	Topoisomerase IV is essential for chromosome segregation. It relaxes supercoiled DNA. Performs the decatenation events required during the replication of a circular DNA molecule
L7_MAG_00028	Burkholderiaceae 2	L7_MAG_00028_000000000065_8	COG4232	dsbD	Required to facilitate the formation of correct disulfide bonds in some periplasmic proteins and for the assembly of the periplasmic c-type cytochromes. Acts by transferring electrons from cytoplasmic thioredoxin to the periplasm. This transfer involves a cascade of disulfide bond formation and reduction steps
L7_MAG_00028	Burkholderiaceae 2	L7_MAG_00028_000000000066_8	COG0664	-	Cyclic nucleotide-monophosphate binding domain
L7_MAG_00028	Burkholderiaceae 2	L7_MAG_00028_000000000067_9	NA	NA	NA
L7_MAG_00028	Burkholderiaceae 2	L7_MAG_00028_000000000068_21	COG1091	rfbD	Catalyzes the reduction of dTDP-6-deoxy-L-lyxo-4- hexulose to yield dTDP-L-rhamnose
L7_MAG_00028	Burkholderiaceae 2	L7_MAG_00028_000000000068_22	COG1898	rmlC	Catalyzes the epimerization of the C3' and C5'positions of dTDP-6-deoxy-D-xylo-4-hexulose, forming dTDP-6-deoxy-L-lyxo-4- hexulose
L7_MAG_00028	Burkholderiaceae 2	L7_MAG_00028_000000000070_5	COG1295	rbn	Virulence factor BrkB
L7_MAG_00028	Burkholderiaceae 2	L7_MAG_00028_000000000071_1	COG3917	-	2-hydroxychromene-2-carboxylate isomerase
L7_MAG_00028	Burkholderiaceae 2	L7_MAG_00028_000000000077_3	COG3115	zipA	Essential cell division protein that stabilizes the FtsZ protofilaments by cross-linking them and that serves as a cytoplasmic membrane anchor for the Z ring. Also required for the recruitment to the septal ring of downstream cell division proteins
L7_MAG_00028	Burkholderiaceae 2	L7_MAG_00028_000000000078_1	COG2271	-	Major facilitator Superfamily
L7_MAG_00028	Burkholderiaceae 2	L7_MAG_00028_000000000078_21	COG1739	-	Domain of unknown function (DUF1949)
L7_MAG_00028	Burkholderiaceae 2	L7_MAG_00028_000000000079_4	COG0600	-	ABC-type nitrate sulfonate bicarbonate transport system permease component
L7_MAG_00028	Burkholderiaceae 2	L7_MAG_00028_000000000080_10	COG0825	accA	Component of the acetyl coenzyme A carboxylase (ACC) complex. First, biotin carboxylase catalyzes the carboxylation of biotin on its carrier protein (BCCP) and then the CO(2) group is transferred by the carboxyltransferase to acetyl-CoA to form malonyl-CoA
L7_MAG_00028	Burkholderiaceae 2	L7_MAG_00028_000000000080_16	COG2833	-	Protein of unknown function (DUF455)
L7_MAG_00028	Burkholderiaceae 2	L7_MAG_00028_000000000080_9	COG0037	tilS	Ligates lysine onto the cytidine present at position 34 of the AUA codon-specific tRNA(Ile) that contains the anticodon CAU, in an ATP-dependent manner. Cytidine is converted to lysidine, thus changing the amino acid specificity of the tRNA from methionine to isoleucine
L7_MAG_00028	Burkholderiaceae 2	L7_MAG_00028_000000000081_7	COG1546	cinA	Belongs to the CinA family
L7_MAG_00028	Burkholderiaceae 2	L7_MAG_00028_000000000082_14	COG0348	-	FMN-binding domain protein
L7_MAG_00028	Burkholderiaceae 2	L7_MAG_00028_000000000085_3	COG1181	ddl	Cell wall formation
L7_MAG_00028	Burkholderiaceae 2	L7_MAG_00028_000000000086_4	COG0442	proS	Catalyzes the attachment of proline to tRNA(Pro) in a two-step reaction proline is first activated by ATP to form Pro- AMP and then transferred to the acceptor end of tRNA(Pro). As ProRS can inadvertently accommodate and process non-cognate amino acids such as alanine and cysteine, to avoid such errors it has two additional distinct editing activities against alanine. One activity is designated a…
L7_MAG_00028	Burkholderiaceae 2	L7_MAG_00028_000000000086_5	COG0741	-	Transglycosylase SLT domain
L7_MAG_00028	Burkholderiaceae 2	L7_MAG_00028_000000000093_3	COG1538	-	Outer membrane efflux protein
L7_MAG_00028	Burkholderiaceae 2	L7_MAG_00028_000000000093_4	NA	NA	NA
L7_MAG_00028	Burkholderiaceae 2	L7_MAG_00028_000000000095_14	COG1538	cusC	PFAM outer membrane efflux protein
L7_MAG_00028	Burkholderiaceae 2	L7_MAG_00028_000000000095_19	NA	NA	NA
L7_MAG_00028	Burkholderiaceae 2	L7_MAG_00028_000000000098_19	COG0429	-	alpha/beta hydrolase fold
L7_MAG_00028	Burkholderiaceae 2	L7_MAG_00028_000000000098_6	COG4948	-	Mandelate racemase / muconate lactonizing enzyme, C-terminal domain
L7_MAG_00028	Burkholderiaceae 2	L7_MAG_00028_000000000100_6	COG0037	ttcA	Catalyzes the ATP-dependent 2-thiolation of cytidine in position 32 of tRNA, to form 2-thiocytidine (s(2)C32). The sulfur atoms are provided by the cysteine cysteine desulfurase (IscS) system
L7_MAG_00028	Burkholderiaceae 2	L7_MAG_00028_000000000102_10	COG0118	hisH	IGPS catalyzes the conversion of PRFAR and glutamine to IGP, AICAR and glutamate. The HisH subunit provides the glutamine amidotransferase activity that produces the ammonia necessary to HisF for the synthesis of IGP and AICAR
L7_MAG_00028	Burkholderiaceae 2	L7_MAG_00028_000000000102_35	NA	NA	NA
L7_MAG_00028	Burkholderiaceae 2	L7_MAG_00028_000000000103_5	COG1496	yfiH	Belongs to the multicopper oxidase YfiH RL5 family
L7_MAG_00043	Luteolibacter	L7_MAG_00043_000000000004_2	COG3210	-	pathogenesis
L7_MAG_00043	Luteolibacter	L7_MAG_00043_000000000021_1	COG3735	-	TraB family
L7_MAG_00043	Luteolibacter	L7_MAG_00043_000000000036_5	NA	NA	NA
L7_MAG_00043	Luteolibacter	L7_MAG_00043_000000000053_1	COG2010	-	Cytochrome C oxidase, cbb3-type, subunit III
L7_MAG_00043	Luteolibacter	L7_MAG_00043_000000000058_4	COG3104	-	POT family
L7_MAG_00043	Luteolibacter	L7_MAG_00043_000000000063_1	COG0296	-	Alpha amylase, C-terminal all-beta domain
L7_MAG_00043	Luteolibacter	L7_MAG_00043_000000000077_3	COG0642	-	His Kinase A (phosphoacceptor) domain
L7_MAG_00043	Luteolibacter	L7_MAG_00043_000000000099_3	COG0283	-	Cytidylate kinase
L7_MAG_00043	Luteolibacter	L7_MAG_00043_000000000100_5	COG1487	vapC	nuclease activity
L7_MAG_00043	Luteolibacter	L7_MAG_00043_000000000110_4	COG1211	-	2-C-methyl-D-erythritol 4-phosphate cytidylyltransferase
L7_MAG_00043	Luteolibacter	L7_MAG_00043_000000000119_8	COG1354	-	Segregation and condensation protein ScpA
L7_MAG_00043	Luteolibacter	L7_MAG_00043_000000000122_3	COG3210	-	pathogenesis
L7_MAG_00043	Luteolibacter	L7_MAG_00043_000000000125_1	COG3210	-	Passenger-associated-transport-repeat
L7_MAG_00043	Luteolibacter	L7_MAG_00043_000000000134_36	COG0438	rfaG	Glycosyltransferase Family 4
L7_MAG_00043	Luteolibacter	L7_MAG_00043_000000000134_37	COG0438	-	Glycosyltransferase Family 4
L7_MAG_00043	Luteolibacter	L7_MAG_00043_000000000134_9	COG0412	-	Dienelactone hydrolase family
L7_MAG_00043	Luteolibacter	L7_MAG_00043_000000000142_5	COG1399	-	Uncharacterized ACR, COG1399
L7_MAG_00043	Luteolibacter	L7_MAG_00043_000000000145_11	NA	NA	NA
L7_MAG_00043	Luteolibacter	L7_MAG_00043_000000000171_2	COG0204	-	Acyl-transferase
L7_MAG_00043	Luteolibacter	L7_MAG_00043_000000000173_6	NA	NA	NA
L7_MAG_00043	Luteolibacter	L7_MAG_00043_000000000180_3	COG4102	-	Protein of unknown function (DUF1501)
L7_MAG_00043	Luteolibacter	L7_MAG_00043_000000000183_4	COG1715	-	Restriction endonuclease
L7_MAG_00043	Luteolibacter	L7_MAG_00043_000000000195_4	COG0457	-	Tetratricopeptide repeat
L7_MAG_00043	Luteolibacter	L7_MAG_00043_000000000223_2	COG0652	-	Cyclophilin type peptidyl-prolyl cis-trans isomerase/CLD
L7_MAG_00043	Luteolibacter	L7_MAG_00043_000000000231_5	COG3693	-	Glycosyl hydrolase family 10
L7_MAG_00043	Luteolibacter	L7_MAG_00043_000000000241_2	COG5267	-	Protein of unknown function (DUF1800)
L7_MAG_00043	Luteolibacter	L7_MAG_00043_000000000243_2	COG3938	-	Proline racemase
L7_MAG_00043	Luteolibacter	L7_MAG_00043_000000000243_3	NA	NA	NA
L7_MAG_00043	Luteolibacter	L7_MAG_00043_000000000256_2	COG3506	-	Protein of unknown function (DUF1349)
L7_MAG_00043	Luteolibacter	L7_MAG_00043_000000000263_10	COG1028	-	RmlD substrate binding domain
L7_MAG_00043	Luteolibacter	L7_MAG_00043_000000000297_9	COG3093	-	TIGRFAM addiction module antidote protein, HigA family
L7_MAG_00043	Luteolibacter	L7_MAG_00043_000000000308_10	COG0161	-	Aminotransferase class-III
L7_MAG_00043	Luteolibacter	L7_MAG_00043_000000000309_3	COG0205	-	Phosphofructokinase
L7_MAG_00043	Luteolibacter	L7_MAG_00043_000000000314_6	NA	NA	NA
L7_MAG_00043	Luteolibacter	L7_MAG_00043_000000000321_3	COG1208	-	COG1208 Nucleoside-diphosphate-sugar pyrophosphorylase involved in lipopolysaccharide biosynthesis translation initiation factor 2B, gamma epsilon subunits eIF-2Bgamma eIF-2Bepsilon
L7_MAG_00043	Luteolibacter	L7_MAG_00043_000000000321_7	COG0399	-	Belongs to the DegT DnrJ EryC1 family
L7_MAG_00043	Luteolibacter	L7_MAG_00043_000000000326_1	COG4244	-	Protein of unknown function (DUF1549)
L7_MAG_00043	Luteolibacter	L7_MAG_00043_000000000347_7	COG0658	-	Competence protein
L7_MAG_00043	Luteolibacter	L7_MAG_00043_000000000371_1	COG0828	-	Ribosomal protein S21
L7_MAG_00043	Luteolibacter	L7_MAG_00043_000000000371_2	COG0652	ppiA	PPIases accelerate the folding of proteins. It catalyzes the cis-trans isomerization of proline imidic peptide bonds in oligopeptides
L7_MAG_00043	Luteolibacter	L7_MAG_00043_000000000374_1	COG0079	pat	Aminotransferase class I and II
L7_MAG_00043	Luteolibacter	L7_MAG_00043_000000000374_8	COG2304	-	oxidoreductase activity
L7_MAG_00043	Luteolibacter	L7_MAG_00043_000000000387_1	COG0510	-	Phosphotransferase enzyme family
L7_MAG_00043	Luteolibacter	L7_MAG_00043_000000000403_9	COG0330	-	SPFH domain / Band 7 family
L7_MAG_00043	Luteolibacter	L7_MAG_00043_000000000407_2	COG3178	-	Phosphotransferase enzyme family
L7_MAG_00043	Luteolibacter	L7_MAG_00043_000000000412_8	COG5434	-	polygalacturonase activity
L7_MAG_00043	Luteolibacter	L7_MAG_00043_000000000459_1	NA	NA	NA
L7_MAG_00043	Luteolibacter	L7_MAG_00043_000000000459_4	NA	NA	NA
L7_MAG_00043	Luteolibacter	L7_MAG_00043_000000000465_6	COG0423	-	Anticodon binding domain
L7_MAG_00043	Luteolibacter	L7_MAG_00043_000000000480_7	NA	NA	NA
L7_MAG_00043	Luteolibacter	L7_MAG_00043_000000000480_8	NA	NA	NA
L7_MAG_00043	Luteolibacter	L7_MAG_00043_000000000480_9	COG0811	-	MotA/TolQ/ExbB proton channel family
L7_MAG_00043	Luteolibacter	L7_MAG_00043_000000000496_4	COG0202	rpoA	DNA-dependent RNA polymerase catalyzes the transcription of DNA into RNA using the four ribonucleoside triphosphates as substrates
L7_MAG_00043	Luteolibacter	L7_MAG_00043_000000000496_6	COG0415	-	DNA photolyase
L7_MAG_00043	Luteolibacter	L7_MAG_00043_000000000498_2	COG4447	-	cellulose binding
L7_MAG_00043	Luteolibacter	L7_MAG_00043_000000000508_1	COG3210	-	Passenger-associated-transport-repeat
L7_MAG_00043	Luteolibacter	L7_MAG_00043_000000000514_8	COG1469	folE2	Type I GTP cyclohydrolase folE2
L7_MAG_00043	Luteolibacter	L7_MAG_00043_000000000524_5	COG1136	-	ATPases associated with a variety of cellular activities
L7_MAG_00043	Luteolibacter	L7_MAG_00043_000000000524_8	COG0286	-	HsdM N-terminal domain
L7_MAG_00043	Luteolibacter	L7_MAG_00043_000000000553_1	COG0675	-	Transposase, IS605 OrfB family
L7_MAG_00043	Luteolibacter	L7_MAG_00043_000000000554_2	COG2855	-	family UPF0324
L7_MAG_00043	Luteolibacter	L7_MAG_00043_000000000558_3	COG0019	-	Pyridoxal-dependent decarboxylase, C-terminal sheet domain
L7_MAG_00043	Luteolibacter	L7_MAG_00043_000000000573_2	NA	NA	NA
L7_MAG_00043	Luteolibacter	L7_MAG_00043_000000000585_3	COG2244	-	polysaccharide biosynthetic process
L7_MAG_00043	Luteolibacter	L7_MAG_00043_000000000585_6	COG1898	-	dTDP-4-dehydrorhamnose 3,5-epimerase
L7_MAG_00043	Luteolibacter	L7_MAG_00043_000000000587_2	COG1765	-	OsmC-like protein
L7_MAG_00043	Luteolibacter	L7_MAG_00043_000000000605_2	COG5611	-	PFAM PilT protein domain protein
L7_MAG_00043	Luteolibacter	L7_MAG_00043_000000000605_3	COG2002	sohA	toxin-antitoxin pair type II binding
L7_MAG_00043	Luteolibacter	L7_MAG_00043_000000000606_6	COG2133	-	Methane oxygenase PmoA
L7_MAG_00043	Luteolibacter	L7_MAG_00043_000000000632_4	COG1082	-	Xylose isomerase-like TIM barrel
L7_MAG_00043	Luteolibacter	L7_MAG_00043_000000000636_1	NA	NA	NA
L7_MAG_00043	Luteolibacter	L7_MAG_00043_000000000649_2	COG0438	-	transferase activity, transferring glycosyl groups
L7_MAG_00043	Luteolibacter	L7_MAG_00043_000000000654_2	COG1468	-	maintenance of DNA repeat elements
L7_MAG_00043	Luteolibacter	L7_MAG_00043_000000000657_4	COG0662	-	AraC-like ligand binding domain
L7_MAG_00043	Luteolibacter	L7_MAG_00043_000000000660_4	COG1277	-	ABC-2 family transporter protein
L7_MAG_00043	Luteolibacter	L7_MAG_00043_000000000665_1	COG0738	-	Major Facilitator Superfamily
L7_MAG_00043	Luteolibacter	L7_MAG_00043_000000000669_5	COG1376	-	L,D-transpeptidase catalytic domain
L7_MAG_00043	Luteolibacter	L7_MAG_00043_000000000676_1	COG4585	-	PFAM ATP-binding region, ATPase domain protein
L7_MAG_00043	Luteolibacter	L7_MAG_00043_000000000680_3	COG3712	-	PFAM FecR protein
L7_MAG_00043	Luteolibacter	L7_MAG_00043_000000000693_1	COG0469	-	Pyruvate kinase, barrel domain
L7_MAG_00043	Luteolibacter	L7_MAG_00043_000000000706_1	COG3210	-	domain, Protein
L7_MAG_00043	Luteolibacter	L7_MAG_00043_000000000714_2	COG1296	-	-
L7_MAG_00043	Luteolibacter	L7_MAG_00043_000000000714_4	COG2405	-	toxin-antitoxin system, toxin component, PIN family
L7_MAG_00043	Luteolibacter	L7_MAG_00043_000000000734_1	COG4585	-	Histidine kinase
L7_MAG_00043	Luteolibacter	L7_MAG_00043_000000000734_3	COG3210	-	Passenger-associated-transport-repeat
L8_MAG_00011	Verrucomicrobiae	L8_MAG_00011_000000000001_170	COG2382	-	Putative esterase
L8_MAG_00011	Verrucomicrobiae	L8_MAG_00011_000000000001_174	COG1413	-	Cytochrome c
L8_MAG_00011	Verrucomicrobiae	L8_MAG_00011_000000000001_176	COG0730	-	Sulfite exporter TauE/SafE
L8_MAG_00011	Verrucomicrobiae	L8_MAG_00011_000000000001_177	COG2370	-	HupE / UreJ protein
L8_MAG_00011	Verrucomicrobiae	L8_MAG_00011_000000000001_188	NA	NA	NA
L8_MAG_00011	Verrucomicrobiae	L8_MAG_00011_000000000001_71	COG2067	-	Outer membrane protein transport protein (OMPP1/FadL/TodX)
L8_MAG_00011	Verrucomicrobiae	L8_MAG_00011_000000000001_88	COG3369	-	SMART zinc finger, CDGSH-type domain protein
L8_MAG_00011	Verrucomicrobiae	L8_MAG_00011_000000000002_101	COG0110	-	O-acyltransferase activity
L8_MAG_00011	Verrucomicrobiae	L8_MAG_00011_000000000002_102	COG0236	-	Phosphopantetheine attachment site
L8_MAG_00011	Verrucomicrobiae	L8_MAG_00011_000000000002_103	COG0332	fabH	beta-ketoacyl-acyl-carrier-protein synthase III activity
L8_MAG_00011	Verrucomicrobiae	L8_MAG_00011_000000000002_104	COG0367	-	Asparagine synthase
L8_MAG_00011	Verrucomicrobiae	L8_MAG_00011_000000000002_108	COG1028	-	reductase
L8_MAG_00011	Verrucomicrobiae	L8_MAG_00011_000000000002_114	COG0673	ycjQ	Oxidoreductase family, NAD-binding Rossmann fold
L8_MAG_00011	Verrucomicrobiae	L8_MAG_00011_000000000002_195	NA	NA	NA
L8_MAG_00011	Verrucomicrobiae	L8_MAG_00011_000000000002_202	COG1538	-	RND efflux system, outer membrane lipoprotein
L8_MAG_00011	Verrucomicrobiae	L8_MAG_00011_000000000002_256	COG2960	-	Protein of unknown function (DUF1552)
L8_MAG_00011	Verrucomicrobiae	L8_MAG_00011_000000000002_318	NA	NA	NA
L8_MAG_00011	Verrucomicrobiae	L8_MAG_00011_000000000002_363	NA	NA	NA
L8_MAG_00011	Verrucomicrobiae	L8_MAG_00011_000000000002_371	NA	NA	NA
L8_MAG_00011	Verrucomicrobiae	L8_MAG_00011_000000000002_373	COG2010	-	Cytochrome C oxidase, cbb3-type, subunit III
L8_MAG_00011	Verrucomicrobiae	L8_MAG_00011_000000000002_383	COG2267	-	carboxylic ester hydrolase activity
L8_MAG_00011	Verrucomicrobiae	L8_MAG_00011_000000000002_492	COG2363	-	small membrane protein
L8_MAG_00011	Verrucomicrobiae	L8_MAG_00011_000000000002_497	COG3411	-	Ferredoxin
L8_MAG_00011	Verrucomicrobiae	L8_MAG_00011_000000000002_75	NA	NA	NA
L8_MAG_00011	Verrucomicrobiae	L8_MAG_00011_000000000002_76	COG0438	-	transferase activity, transferring glycosyl groups
L8_MAG_00011	Verrucomicrobiae	L8_MAG_00011_000000000002_99	COG0399	-	Belongs to the DegT DnrJ EryC1 family
L8_MAG_00011	Verrucomicrobiae	L8_MAG_00011_000000000004_43	COG5434	-	Right handed beta helix region
L8_MAG_00011	Verrucomicrobiae	L8_MAG_00011_000000000004_46	NA	NA	NA
L8_MAG_00011	Verrucomicrobiae	L8_MAG_00011_000000000004_66	COG0657	-	Carboxylesterase family
L8_MAG_00011	Verrucomicrobiae	L8_MAG_00011_000000000005_98	COG0681	-	Belongs to the peptidase S26 family
L8_MAG_00011	Verrucomicrobiae	L8_MAG_00011_000000000006_152	COG0345	proC	Catalyzes the reduction of 1-pyrroline-5-carboxylate (PCA) to L-proline
L8_MAG_00011	Verrucomicrobiae	L8_MAG_00011_000000000006_243	NA	NA	NA
L8_MAG_00011	Verrucomicrobiae	L8_MAG_00011_000000000006_299	NA	NA	NA
L8_MAG_00011	Verrucomicrobiae	L8_MAG_00011_000000000006_505	COG1211	-	2-C-methyl-D-erythritol 4-phosphate cytidylyltransferase
L8_MAG_00011	Verrucomicrobiae	L8_MAG_00011_000000000006_554	COG0476	-	ThiF family
L8_MAG_00011	Verrucomicrobiae	L8_MAG_00011_000000000006_570	COG1999	-	electron
L8_MAG_00011	Verrucomicrobiae	L8_MAG_00011_000000000006_611	NA	NA	NA
L8_MAG_00011	Verrucomicrobiae	L8_MAG_00011_000000000006_625	COG3347	-	Class II Aldolase and Adducin N-terminal domain
L8_MAG_00011	Verrucomicrobiae	L8_MAG_00011_000000000008_11	COG1758	-	RNA polymerase activity
L8_MAG_00011	Verrucomicrobiae	L8_MAG_00011_000000000008_35	COG0318	-	AMP-binding enzyme
L8_MAG_00011	Verrucomicrobiae	L8_MAG_00011_000000000008_73	COG0037	tilS	Ligates lysine onto the cytidine present at position 34 of the AUA codon-specific tRNA(Ile) that contains the anticodon CAU, in an ATP-dependent manner. Cytidine is converted to lysidine, thus changing the amino acid specificity of the tRNA from methionine to isoleucine
L8_MAG_00019	Flavobacteriales 1	L8_MAG_00019_000000000004_45	COG1136	-	ABC transporter
L8_MAG_00019	Flavobacteriales 1	L8_MAG_00019_000000000008_12	COG0005	punA	The purine nucleoside phosphorylases catalyze the phosphorolytic breakdown of the N-glycosidic bond in the beta- (deoxy)ribonucleoside molecules, with the formation of the corresponding free purine bases and pentose-1-phosphate
L8_MAG_00019	Flavobacteriales 1	L8_MAG_00019_000000000016_3	COG1912	fjo14	S-adenosyl-l-methionine hydroxide adenosyltransferase
L8_MAG_00019	Flavobacteriales 1	L8_MAG_00019_000000000021_1	NA	NA	NA
L8_MAG_00019	Flavobacteriales 1	L8_MAG_00019_000000000028_2	NA	NA	NA
L8_MAG_00019	Flavobacteriales 1	L8_MAG_00019_000000000035_24	COG3291	-	C-terminal domain of CHU protein family
L8_MAG_00019	Flavobacteriales 1	L8_MAG_00019_000000000035_28	NA	NA	NA
L8_MAG_00019	Flavobacteriales 1	L8_MAG_00019_000000000046_7	COG0799	rsfS	Functions as a ribosomal silencing factor. Interacts with ribosomal protein L14 (rplN), blocking formation of intersubunit bridge B8. Prevents association of the 30S and 50S ribosomal subunits and the formation of functional ribosomes, thus repressing translation
L8_MAG_00019	Flavobacteriales 1	L8_MAG_00019_000000000048_1	NA	NA	NA
L8_MAG_00019	Flavobacteriales 1	L8_MAG_00019_000000000055_9	NA	NA	NA
L8_MAG_00019	Flavobacteriales 1	L8_MAG_00019_000000000086_49	COG1741	-	Belongs to the pirin family
L8_MAG_00019	Flavobacteriales 1	L8_MAG_00019_000000000089_29	NA	NA	NA
L8_MAG_00019	Flavobacteriales 1	L8_MAG_00019_000000000091_2	NA	NA	NA
L8_MAG_00019	Flavobacteriales 1	L8_MAG_00019_000000000091_8	COG0531	-	amino acid
L8_MAG_00019	Flavobacteriales 1	L8_MAG_00019_000000000108_1	NA	NA	NA
L8_MAG_00019	Flavobacteriales 1	L8_MAG_00019_000000000115_22	COG1024	crt	Belongs to the enoyl-CoA hydratase isomerase family
L8_MAG_00019	Flavobacteriales 1	L8_MAG_00019_000000000121_2	COG0454	paiA	Acetyltransferase (GNAT) domain
