## Supplementary Table S5 for "A glyphosate-based herbicide selects for genetic changes while retaining within-species diversity in a freshwater bacterioplankton community"

### Sheet: parevol_parallel_decrease_genes
MAG ID	Species	Gene	COG_ID	Gene name	Description
I4_MAG_00065	Roseomonas_A	I4_MAG_00065_000000000180_1	COG0436	-	Aminotransferase
I4_MAG_00065	Roseomonas_A	I4_MAG_00065_000000000294_5	COG0661	-	ABC1 family
I4_MAG_00065	Roseomonas_A	I4_MAG_00065_000000000316_5	COG1804	-	III protein, CoA-transferase family
L3_MAG_00058	Prosthecobacter	L3_MAG_00058_000000000097_10	COG4692	-	Repeat domain in Vibrio, Colwellia, Bradyrhizobium and Shewanella
L3_MAG_00058	Prosthecobacter	L3_MAG_00058_000000000232_1	COG1413	-	HEAT repeats
L3_MAG_00058	Prosthecobacter	L3_MAG_00058_000000000233_5	NA	NA	NA
L3_MAG_00058	Prosthecobacter	L3_MAG_00058_000000000260_4	COG1404	-	amino acid activation for nonribosomal peptide biosynthetic process
L7_MAG_00028	Burkholderiaceae 2	L7_MAG_00028_000000000018_43	COG1012	sad	Aldehyde dehydrogenase
L7_MAG_00028	Burkholderiaceae 2	L7_MAG_00028_000000000019_28	COG0769	murE	Catalyzes the addition of meso-diaminopimelic acid to the nucleotide precursor UDP-N-acetylmuramoyl-L-alanyl-D-glutamate (UMAG) in the biosynthesis of bacterial cell-wall peptidoglycan
L7_MAG_00028	Burkholderiaceae 2	L7_MAG_00028_000000000026_72	COG0258	polA	In addition to polymerase activity, this DNA polymerase exhibits 5'-3' exonuclease activity
L7_MAG_00028	Burkholderiaceae 2	L7_MAG_00028_000000000044_10	COG0346	-	Glyoxalase/Bleomycin resistance protein/Dioxygenase superfamily
L7_MAG_00028	Burkholderiaceae 2	L7_MAG_00028_000000000058_5	COG1048	acnD	aconitate hydratase
L7_MAG_00028	Burkholderiaceae 2	L7_MAG_00028_000000000075_4	COG1364	argJ	Catalyzes two activities which are involved in the cyclic version of arginine biosynthesis the synthesis of N- acetylglutamate from glutamate and acetyl-CoA as the acetyl donor, and of ornithine by transacetylation between N(2)-acetylornithine and glutamate
L7_MAG_00028	Burkholderiaceae 2	L7_MAG_00028_000000000093_4	NA	NA	NA
L7_MAG_00043	Luteolibacter	L7_MAG_00043_000000000058_4	COG3104	-	POT family
L7_MAG_00043	Luteolibacter	L7_MAG_00043_000000000077_3	COG0642	-	His Kinase A (phosphoacceptor) domain
L7_MAG_00043	Luteolibacter	L7_MAG_00043_000000000119_8	COG1354	-	Segregation and condensation protein ScpA
L7_MAG_00043	Luteolibacter	L7_MAG_00043_000000000125_1	COG3210	-	Passenger-associated-transport-repeat
L7_MAG_00043	Luteolibacter	L7_MAG_00043_000000000142_5	COG1399	-	Uncharacterized ACR, COG1399
L7_MAG_00043	Luteolibacter	L7_MAG_00043_000000000231_5	COG3693	-	Glycosyl hydrolase family 10
L7_MAG_00043	Luteolibacter	L7_MAG_00043_000000000308_10	COG0161	-	Aminotransferase class-III
L7_MAG_00043	Luteolibacter	L7_MAG_00043_000000000347_7	COG0658	-	Competence protein
L7_MAG_00043	Luteolibacter	L7_MAG_00043_000000000480_7	NA	NA	NA
L7_MAG_00043	Luteolibacter	L7_MAG_00043_000000000480_8	NA	NA	NA
L7_MAG_00043	Luteolibacter	L7_MAG_00043_000000000480_9	COG0811	-	MotA/TolQ/ExbB proton channel family
L7_MAG_00043	Luteolibacter	L7_MAG_00043_000000000498_2	COG4447	-	cellulose binding
L7_MAG_00043	Luteolibacter	L7_MAG_00043_000000000508_1	COG3210	-	Passenger-associated-transport-repeat
L7_MAG_00043	Luteolibacter	L7_MAG_00043_000000000585_6	COG1898	-	dTDP-4-dehydrorhamnose 3,5-epimerase
L7_MAG_00043	Luteolibacter	L7_MAG_00043_000000000585_7	COG1004	-	UDP binding domain
L7_MAG_00043	Luteolibacter	L7_MAG_00043_000000000605_3	COG2002	sohA	toxin-antitoxin pair type II binding
L7_MAG_00043	Luteolibacter	L7_MAG_00043_000000000669_5	COG1376	-	L,D-transpeptidase catalytic domain
L7_MAG_00043	Luteolibacter	L7_MAG_00043_000000000734_1	COG4585	-	Histidine kinase
L8_MAG_00011	Verrucomicrobiae	L8_MAG_00011_000000000001_102	COG3119	-	Sulfatase
L8_MAG_00011	Verrucomicrobiae	L8_MAG_00011_000000000001_103	COG0673	-	Oxidoreductase family, NAD-binding Rossmann fold
L8_MAG_00011	Verrucomicrobiae	L8_MAG_00011_000000000001_169	COG0553	-	SNF2 family N-terminal domain
L8_MAG_00011	Verrucomicrobiae	L8_MAG_00011_000000000001_170	COG2382	-	Putative esterase
L8_MAG_00011	Verrucomicrobiae	L8_MAG_00011_000000000001_171	COG3271	-	Peptidase_C39 like family
L8_MAG_00011	Verrucomicrobiae	L8_MAG_00011_000000000001_176	COG0730	-	Sulfite exporter TauE/SafE
L8_MAG_00011	Verrucomicrobiae	L8_MAG_00011_000000000001_177	COG2370	-	HupE / UreJ protein
L8_MAG_00011	Verrucomicrobiae	L8_MAG_00011_000000000001_180	COG2081	-	HI0933-like protein
L8_MAG_00011	Verrucomicrobiae	L8_MAG_00011_000000000001_181	COG0613	-	PHP domain protein
L8_MAG_00011	Verrucomicrobiae	L8_MAG_00011_000000000001_188	NA	NA	NA
L8_MAG_00011	Verrucomicrobiae	L8_MAG_00011_000000000001_192	COG3458	-	Acetyl xylan esterase (AXE1)
L8_MAG_00011	Verrucomicrobiae	L8_MAG_00011_000000000001_207	COG2010	-	Cytochrome c
L8_MAG_00011	Verrucomicrobiae	L8_MAG_00011_000000000001_215	COG2010	-	Planctomycete cytochrome C
L8_MAG_00011	Verrucomicrobiae	L8_MAG_00011_000000000001_217	COG2133	-	pyrroloquinoline quinone binding
L8_MAG_00011	Verrucomicrobiae	L8_MAG_00011_000000000001_220	COG0488	-	ABC transporter
L8_MAG_00011	Verrucomicrobiae	L8_MAG_00011_000000000001_221	COG1506	-	peptidase
L8_MAG_00011	Verrucomicrobiae	L8_MAG_00011_000000000001_234	COG2072	-	FAD dependent oxidoreductase
L8_MAG_00011	Verrucomicrobiae	L8_MAG_00011_000000000001_71	COG2067	-	Outer membrane protein transport protein (OMPP1/FadL/TodX)
L8_MAG_00011	Verrucomicrobiae	L8_MAG_00011_000000000002_103	COG0332	fabH	beta-ketoacyl-acyl-carrier-protein synthase III activity
L8_MAG_00011	Verrucomicrobiae	L8_MAG_00011_000000000002_115	COG3307	-	O-Antigen ligase
L8_MAG_00011	Verrucomicrobiae	L8_MAG_00011_000000000002_169	COG3876	-	Protein of unknown function (DUF1343)
L8_MAG_00011	Verrucomicrobiae	L8_MAG_00011_000000000002_194	COG0626	-	Cys Met metabolism
L8_MAG_00011	Verrucomicrobiae	L8_MAG_00011_000000000002_202	COG1538	-	RND efflux system, outer membrane lipoprotein
L8_MAG_00011	Verrucomicrobiae	L8_MAG_00011_000000000002_215	COG3104	-	amino acid peptide transporter
L8_MAG_00011	Verrucomicrobiae	L8_MAG_00011_000000000002_217	COG0370	-	transporter of a GTP-driven Fe(2 ) uptake system
L8_MAG_00011	Verrucomicrobiae	L8_MAG_00011_000000000002_246	COG3119	-	COG3119 Arylsulfatase A and related enzymes
L8_MAG_00011	Verrucomicrobiae	L8_MAG_00011_000000000002_256	COG2960	-	Protein of unknown function (DUF1552)
L8_MAG_00011	Verrucomicrobiae	L8_MAG_00011_000000000002_259	NA	NA	NA
L8_MAG_00011	Verrucomicrobiae	L8_MAG_00011_000000000002_260	NA	NA	NA
L8_MAG_00011	Verrucomicrobiae	L8_MAG_00011_000000000002_358	COG5337	-	CotH kinase protein
L8_MAG_00011	Verrucomicrobiae	L8_MAG_00011_000000000002_363	NA	NA	NA
L8_MAG_00011	Verrucomicrobiae	L8_MAG_00011_000000000002_371	NA	NA	NA
L8_MAG_00011	Verrucomicrobiae	L8_MAG_00011_000000000002_372	COG4782	-	Protein conserved in bacteria
L8_MAG_00011	Verrucomicrobiae	L8_MAG_00011_000000000002_379	COG0161	bioA	adenosylmethionine-8-amino-7-oxononanoate transaminase activity
L8_MAG_00011	Verrucomicrobiae	L8_MAG_00011_000000000002_386	COG2017	galM	Converts alpha-aldose to the beta-anomer
L8_MAG_00011	Verrucomicrobiae	L8_MAG_00011_000000000002_387	COG0793	-	C-terminal domain of tail specific protease (DUF3340)
L8_MAG_00011	Verrucomicrobiae	L8_MAG_00011_000000000002_409	COG1305	-	Transglutaminase-like
L8_MAG_00011	Verrucomicrobiae	L8_MAG_00011_000000000002_457	COG0477	-	Major Facilitator Superfamily
L8_MAG_00011	Verrucomicrobiae	L8_MAG_00011_000000000002_462	COG1196	smc	Required for chromosome condensation and partitioning
L8_MAG_00011	Verrucomicrobiae	L8_MAG_00011_000000000002_474	COG5338	-	Putative beta-barrel porin 2
L8_MAG_00011	Verrucomicrobiae	L8_MAG_00011_000000000002_503	COG3869	-	ATP:guanido phosphotransferase, C-terminal catalytic domain
L8_MAG_00011	Verrucomicrobiae	L8_MAG_00011_000000000002_69	COG0624	-	peptidase M20
L8_MAG_00011	Verrucomicrobiae	L8_MAG_00011_000000000002_75	NA	NA	NA
L8_MAG_00011	Verrucomicrobiae	L8_MAG_00011_000000000002_76	COG0438	-	transferase activity, transferring glycosyl groups
L8_MAG_00011	Verrucomicrobiae	L8_MAG_00011_000000000002_86	COG0673	-	PFAM oxidoreductase
L8_MAG_00011	Verrucomicrobiae	L8_MAG_00011_000000000002_88	COG3525	-	Domain of unknown function (DUF4838)
L8_MAG_00011	Verrucomicrobiae	L8_MAG_00011_000000000002_99	COG0399	-	Belongs to the DegT DnrJ EryC1 family
L8_MAG_00011	Verrucomicrobiae	L8_MAG_00011_000000000003_10	COG1881	-	Phosphatidylethanolamine-binding protein
L8_MAG_00011	Verrucomicrobiae	L8_MAG_00011_000000000003_43	COG0841	-	Hydrophobe Amphiphile Efflux-1 (HAE1) Family
L8_MAG_00011	Verrucomicrobiae	L8_MAG_00011_000000000004_28	NA	NA	NA
L8_MAG_00011	Verrucomicrobiae	L8_MAG_00011_000000000004_31	COG3119	-	Domain of unknown function
L8_MAG_00011	Verrucomicrobiae	L8_MAG_00011_000000000004_33	COG0457	-	Tetratricopeptide TPR_2 repeat protein
L8_MAG_00011	Verrucomicrobiae	L8_MAG_00011_000000000004_42	COG4225	-	Glycosyl Hydrolase Family 88
L8_MAG_00011	Verrucomicrobiae	L8_MAG_00011_000000000004_43	COG5434	-	Right handed beta helix region
L8_MAG_00011	Verrucomicrobiae	L8_MAG_00011_000000000004_46	NA	NA	NA
L8_MAG_00011	Verrucomicrobiae	L8_MAG_00011_000000000004_58	COG2010	-	Cytochrome C oxidase, cbb3-type, subunit III
L8_MAG_00011	Verrucomicrobiae	L8_MAG_00011_000000000004_66	COG0657	-	Carboxylesterase family
L8_MAG_00011	Verrucomicrobiae	L8_MAG_00011_000000000004_85	NA	NA	NA
L8_MAG_00011	Verrucomicrobiae	L8_MAG_00011_000000000005_138	COG3119	-	Sulfatase
L8_MAG_00011	Verrucomicrobiae	L8_MAG_00011_000000000005_140	COG2010	-	Planctomycete cytochrome C
L8_MAG_00011	Verrucomicrobiae	L8_MAG_00011_000000000005_144	COG2010	-	Cytochrome c
L8_MAG_00011	Verrucomicrobiae	L8_MAG_00011_000000000005_17	COG4946	-	Tricorn protease homolog
L8_MAG_00011	Verrucomicrobiae	L8_MAG_00011_000000000005_186	COG2982	-	Protein involved in outer membrane biogenesis
L8_MAG_00011	Verrucomicrobiae	L8_MAG_00011_000000000005_223	COG0209	-	Provides the precursors necessary for DNA synthesis. Catalyzes the biosynthesis of deoxyribonucleotides from the corresponding ribonucleotides
L8_MAG_00011	Verrucomicrobiae	L8_MAG_00011_000000000005_227	NA	NA	NA
L8_MAG_00011	Verrucomicrobiae	L8_MAG_00011_000000000005_240	COG0557	rnr	3'-5' exoribonuclease that releases 5'-nucleoside monophosphates and is involved in maturation of structured RNAs
L8_MAG_00011	Verrucomicrobiae	L8_MAG_00011_000000000005_39	COG1570	xseA	Bidirectionally degrades single-stranded DNA into large acid-insoluble oligonucleotides, which are then degraded further into small acid-soluble oligonucleotides
L8_MAG_00011	Verrucomicrobiae	L8_MAG_00011_000000000005_85	NA	NA	NA
L8_MAG_00011	Verrucomicrobiae	L8_MAG_00011_000000000006_10	COG1565	-	Putative S-adenosyl-L-methionine-dependent methyltransferase
L8_MAG_00011	Verrucomicrobiae	L8_MAG_00011_000000000006_13	COG0659	-	Sulfate transporter antisigma-factor antagonist STAS
L8_MAG_00011	Verrucomicrobiae	L8_MAG_00011_000000000006_154	COG3119	-	Sulfatase
L8_MAG_00011	Verrucomicrobiae	L8_MAG_00011_000000000006_200	NA	NA	NA
L8_MAG_00011	Verrucomicrobiae	L8_MAG_00011_000000000006_243	NA	NA	NA
L8_MAG_00011	Verrucomicrobiae	L8_MAG_00011_000000000006_28	COG1523	-	Belongs to the glycosyl hydrolase 13 family
L8_MAG_00011	Verrucomicrobiae	L8_MAG_00011_000000000006_369	COG2844	glnD	Modifies, by uridylylation and deuridylylation, the PII regulatory proteins (GlnB and homologs), in response to the nitrogen status of the cell that GlnD senses through the glutamine level. Under low glutamine levels, catalyzes the conversion of the PII proteins and UTP to PII-UMP and PPi, while under higher glutamine levels, GlnD hydrolyzes PII-UMP to PII and UMP (deuridylylation). Thus, control…
L8_MAG_00011	Verrucomicrobiae	L8_MAG_00011_000000000006_402	COG0760	-	-
L8_MAG_00011	Verrucomicrobiae	L8_MAG_00011_000000000006_418	NA	NA	NA
L8_MAG_00011	Verrucomicrobiae	L8_MAG_00011_000000000006_423	COG1080	-	General (non sugar-specific) component of the phosphoenolpyruvate-dependent sugar phosphotransferase system (sugar PTS). This major carbohydrate active-transport system catalyzes the phosphorylation of incoming sugar substrates concomitantly with their translocation across the cell membrane. Enzyme I transfers the phosphoryl group from phosphoenolpyruvate (PEP) to the phosphoryl carrier protein (…
L8_MAG_00011	Verrucomicrobiae	L8_MAG_00011_000000000006_429	COG1204	-	DEAD DEAH box helicase domain protein
L8_MAG_00011	Verrucomicrobiae	L8_MAG_00011_000000000006_430	COG2352	-	Forms oxaloacetate, a four-carbon dicarboxylic acid source for the tricarboxylic acid cycle
L8_MAG_00011	Verrucomicrobiae	L8_MAG_00011_000000000006_459	COG0210	-	UvrD-like helicase C-terminal domain
L8_MAG_00011	Verrucomicrobiae	L8_MAG_00011_000000000006_46	COG1452	-	Organic solvent tolerance protein
L8_MAG_00011	Verrucomicrobiae	L8_MAG_00011_000000000006_462	COG0297	glgA	Synthesizes alpha-1,4-glucan chains using ADP-glucose
L8_MAG_00011	Verrucomicrobiae	L8_MAG_00011_000000000006_463	NA	NA	NA
L8_MAG_00011	Verrucomicrobiae	L8_MAG_00011_000000000006_467	COG4239	-	Binding-protein-dependent transport system inner membrane component
L8_MAG_00011	Verrucomicrobiae	L8_MAG_00011_000000000006_47	COG0296	glgB	Catalyzes the formation of the alpha-1,6-glucosidic linkages in glycogen by scission of a 1,4-alpha-linked oligosaccharide from growing alpha-1,4-glucan chains and the subsequent attachment of the oligosaccharide to the alpha-1,6 position
L8_MAG_00011	Verrucomicrobiae	L8_MAG_00011_000000000006_470	COG0058	-	Phosphorylase is an important allosteric enzyme in carbohydrate metabolism. Enzymes from different sources differ in their regulatory mechanisms and in their natural substrates. However, all known phosphorylases share catalytic and structural properties
L8_MAG_00011	Verrucomicrobiae	L8_MAG_00011_000000000006_511	COG0755	-	PFAM cytochrome c assembly protein
L8_MAG_00011	Verrucomicrobiae	L8_MAG_00011_000000000006_554	COG0476	-	ThiF family
L8_MAG_00011	Verrucomicrobiae	L8_MAG_00011_000000000006_556	COG4232	-	Required to facilitate the formation of correct disulfide bonds in some periplasmic proteins and for the assembly of the periplasmic c-type cytochromes. Acts by transferring electrons from cytoplasmic thioredoxin to the periplasm. This transfer involves a cascade of disulfide bond formation and reduction steps
L8_MAG_00011	Verrucomicrobiae	L8_MAG_00011_000000000006_559	COG0612	-	Insulinase (Peptidase family M16)
L8_MAG_00011	Verrucomicrobiae	L8_MAG_00011_000000000006_605	COG0249	mutS	that it carries out the mismatch recognition step. This protein has a weak ATPase activity
L8_MAG_00011	Verrucomicrobiae	L8_MAG_00011_000000000006_607	COG1091	-	Catalyzes the reduction of dTDP-6-deoxy-L-lyxo-4- hexulose to yield dTDP-L-rhamnose
L8_MAG_00011	Verrucomicrobiae	L8_MAG_00011_000000000006_622	COG1413	-	Glucose / Sorbosone dehydrogenase
L8_MAG_00011	Verrucomicrobiae	L8_MAG_00011_000000000006_623	COG1028	-	Class II Aldolase and Adducin N-terminal domain
L8_MAG_00011	Verrucomicrobiae	L8_MAG_00011_000000000006_624	COG1070	-	COG1070 Sugar (pentulose and hexulose)
L8_MAG_00011	Verrucomicrobiae	L8_MAG_00011_000000000006_628	COG0728	murJ	Involved in peptidoglycan biosynthesis. Transports lipid-linked peptidoglycan precursors from the inner to the outer leaflet of the cytoplasmic membrane
L8_MAG_00011	Verrucomicrobiae	L8_MAG_00011_000000000006_629	COG0124	-	Histidyl-tRNA synthetase
L8_MAG_00011	Verrucomicrobiae	L8_MAG_00011_000000000006_632	COG0133	-	The beta subunit is responsible for the synthesis of L- tryptophan from indole and L-serine
L8_MAG_00011	Verrucomicrobiae	L8_MAG_00011_000000000006_66	COG0673	-	beta-N-acetylhexosaminidase activity
L8_MAG_00011	Verrucomicrobiae	L8_MAG_00011_000000000006_78	COG0507	-	AAA ATPase
L8_MAG_00011	Verrucomicrobiae	L8_MAG_00011_000000000006_89	COG4166	-	PFAM extracellular solute-binding protein family 5
L8_MAG_00011	Verrucomicrobiae	L8_MAG_00011_000000000006_96	COG4147	-	Belongs to the sodium solute symporter (SSF) (TC 2.A.21) family
L8_MAG_00011	Verrucomicrobiae	L8_MAG_00011_000000000006_98	COG4206	phuR	TonB dependent receptor
L8_MAG_00011	Verrucomicrobiae	L8_MAG_00011_000000000008_123	COG1208	-	Nucleotidyl transferase
L8_MAG_00011	Verrucomicrobiae	L8_MAG_00011_000000000008_134	COG0072	pheT	Belongs to the phenylalanyl-tRNA synthetase beta subunit family. Type 1 subfamily
L8_MAG_00011	Verrucomicrobiae	L8_MAG_00011_000000000008_21	COG0635	-	Involved in the biosynthesis of porphyrin-containing compound
L8_MAG_00011	Verrucomicrobiae	L8_MAG_00011_000000000008_30	COG0642	-	histidine kinase HAMP region domain protein
L8_MAG_00011	Verrucomicrobiae	L8_MAG_00011_000000000008_34	COG0451	-	3-beta hydroxysteroid dehydrogenase
L8_MAG_00011	Verrucomicrobiae	L8_MAG_00011_000000000008_35	COG0318	-	AMP-binding enzyme
L8_MAG_00011	Verrucomicrobiae	L8_MAG_00011_000000000008_73	COG0037	tilS	Ligates lysine onto the cytidine present at position 34 of the AUA codon-specific tRNA(Ile) that contains the anticodon CAU, in an ATP-dependent manner. Cytidine is converted to lysidine, thus changing the amino acid specificity of the tRNA from methionine to isoleucine
L8_MAG_00019	Flavobacteriales 1	L8_MAG_00019_000000000027_11	COG3291	-	PFAM PKD domain
L8_MAG_00019	Flavobacteriales 1	L8_MAG_00019_000000000111_2	COG1154	dxs	Catalyzes the acyloin condensation reaction between C atoms 2 and 3 of pyruvate and glyceraldehyde 3-phosphate to yield 1-deoxy-D-xylulose-5-phosphate (DXP)
